# Mitotic Activity and DNA Maintenance of Adult Neural Stem Cells is Regulated by Beclin1

**DOI:** 10.1101/2024.01.26.573092

**Authors:** A. Kalinina, J. Dhaliwal, Y Xue, M. Vaculik, M. McCambley, B.C. Fong, D. Cook, R.S. Slack, D.C. Lagace

## Abstract

Beclin1 is a tumor suppressor gene that can regulate proliferation under pathological conditions. Whether Beclin1 has a role in regulating proliferation in physiological conditions remains unknown. Here, through the creation of an inducible transgenic mouse that removes Beclin1 from adult neural stem and progenitor cells (NSPCs) and their progeny we uncovered that Beclin1 is required cell-autonomously to sustain proliferating NSCPs *in vivo* and *ex vivo*. Flow cytometry analysis and single-cell RNA-sequencing show that Beclin1 is required for mitosis. Additional analysis of the proliferating NSPCs resolved by stage of cell cycle uncovered that Beclin1-null cells have a distinct differential developmental trajectory accompanied by downregulation of genes involved in chromosomal maintenance and upregulation of cell stress genes upon cell cycle exit. These effects align with DNA damage in Beclin1-null cells and ultimately result in less adult-born granular neurons. Together these data identify Beclin1 as a novel regulator of mitosis in adult NSPCs.
