## Supplemental Table 2 for "Mitotic Activity and DNA Maintenance of Adult Neural Stem Cells is Regulated by Beclin1": Suppl. Table 2 NSPC DEGs - Copy.xlsx

### Sheet: Sheet1
Gene Symbol	Avg. Log2FC	% cells expressing in KO	% cells expressing in WT	Adjusted P val
Actb	141.042	1	0.995	0.00121506
Nfia	40.0172	0.94	0.889	0.0393626
Rpl41	39.2599	1	1	3.06719e-43
Rps28	38.5223	1	0.988	9.64881e-63
mt-Co3	35.7242	1	1	6.95577e-06
Tmsb10	34.2715	0.975	0.968	1.21412e-14
Rps29	30.2449	1	0.991	4.41471e-70
mt-Co2	28.0122	0.995	1	3.41695e-05
Rpl37	20.0255	1	1	5.68425e-40
Nfix	19.6587	0.985	0.995	2.62951e-07
Tubb2b	18.9596	0.98	0.961	6.17649e-06
Rpl38	17.2082	1	0.988	1.77708e-53
Rps8	15.3212	1	1	3.48911e-15
Rps21	15.3208	0.99	0.963	6.6741e-42
Rps27rt	15.0232	0.94	0.524	2.84328e-54
Eef1a1	14.9882	1	0.998	2.55775e-21
Rplp2	14.7617	0.995	0.988	5.74198e-36
Rpl27a	13.7941	1	0.995	6.05228e-10
Fabp5	13.4105	0.99	0.981	0.000272797
Rpl26	12.8176	0.995	1	3.06971e-11
Rps4x	12.6379	1	0.998	5.74944e-06
Hnrnpa1	12.2754	0.99	0.981	0.00527361
Rpl23a	12.0503	1	0.998	6.95821e-11
mt-Nd4	11.8693	0.995	0.998	1.94725e-05
Rpl31	11.3237	1	0.993	2.1117e-19
Rpl37a	10.92	1	1	1.01146e-31
Rpl39	10.5112	0.995	0.998	2.62597e-39
Rpl35	10.4045	0.985	0.886	2.72996e-33
Rpl36	10.313	1	1	2.26225e-26
Emx1	10.1056	0.821	0.654	0.000197834
Rplp1	10.063	1	0.995	3.27419e-20
Rps15	9.63255	1	0.998	1.79052e-16
Rpl29	9.58109	1	0.984	7.62101e-09
Rpl10a	9.48871	1	0.998	1.05857e-06
Rpl8	9.44686	1	0.995	2.76532e-09
Rpl36a	8.54774	0.98	0.893	4.47271e-23
Rps15a	8.4385	1	0.995	3.44659e-13
Rps23	8.40047	1	0.998	8.83357e-12
Rpl23	8.30363	1	0.998	2.11243e-12
Rps24	8.24425	1	1	5.53872e-16
Eef2	8.23582	1	0.995	8.07103e-10
Rps3	8.14897	1	1	1.07234e-09
Rpl6	7.87997	1	0.998	4.26841e-10
Rpl34	7.43431	1	0.998	3.63299e-13
H3f3a	7.19396	0.995	0.998	1.75677e-05
Cox7c	7.15641	0.985	0.993	0.000436773
Rpl21	6.89133	1	0.995	4.58971e-15
mt-Nd3	6.81936	0.92	0.661	8.78086e-36
Rpl7a	6.79464	0.995	0.954	4.94671e-22
Rps25	6.7468	1	0.993	2.16376e-12
Comt	6.70735	0.95	0.631	4.58273e-41
Rps26	6.4746	1	0.991	1.23859e-12
Rpl5	6.26624	0.975	0.988	1.69207e-09
Vps37b	6.1941	0.876	0.784	0.0232999
Elavl4	6.19215	0.945	0.865	6.42309e-05
Rps10	6.08541	0.995	0.991	2.4879e-15
Atp5e	5.96967	0.975	0.958	3.87916e-08
Rps17	5.92838	1	0.998	7.06753e-15
Rpl7	5.71346	1	0.998	2.17209e-07
Thra	5.59993	0.796	0.666	0.00218317
Rpl36a-ps1	5.57043	0.836	0.471	2.00675e-29
Rpl12	5.48579	0.985	0.977	1.1207e-13
Cox7a2l	5.48257	0.95	0.905	1.84766e-05
Ppp1r14b	5.30491	0.92	0.893	0.0146147
Snrpg	4.93207	0.925	0.752	6.90527e-31
Cplx2	4.67183	0.801	0.636	1.27164e-05
Gm11808	4.51879	0.836	0.487	2.16546e-23
Rpl30	4.36451	0.99	0.979	2.71614e-09
Cotl1	4.30246	0.861	0.784	0.000353926
Rpl10-ps3	4.30124	0.915	0.763	9.60113e-13
Rps20	4.27238	1	0.991	1.22078e-12
Rpl35a	4.22938	1	1	4.02884e-14
Rpl11	3.99262	1	1	1.04213e-09
Rps13	3.95814	0.99	0.998	3.33992e-07
Rpl36al	3.83784	0.91	0.701	3.50193e-19
Ptprs	3.71472	0.9	0.787	0.00955413
Selenow	3.56589	0.985	0.981	3.64205e-05
Rpl13a	3.51004	1	0.993	4.30617e-18
Wdr89	3.45122	0.876	0.529	1.26118e-25
Usmg5	3.42829	0.935	0.87	3.7618e-09
Rps16	3.3361	1	1	7.66293e-09
Romo1	3.18022	0.876	0.715	6.20407e-07
Rpl27-ps3	3.13017	0.761	0.425	2.50039e-22
Tomm7	2.88731	0.91	0.782	4.15622e-10
Tspan4	2.85815	0.368	0.172	0.000215219
Fau	2.84496	1	0.995	9.08456e-10
Rpl18a	2.81854	1	1	2.39793e-05
Atp5k	2.80646	0.9	0.677	1.19653e-18
Eif3f	2.67731	0.985	0.963	0.00480737
Ptms	2.67322	0.826	0.719	0.0319553
Ppib	2.54161	0.985	0.97	0.00454951
Nsg2	2.4397	0.716	0.585	0.0431871
Uchl1	2.43604	0.756	0.592	0.00233683
Grcc10	2.4172	0.677	0.445	2.37931e-07
Rpl28	2.40572	0.995	0.995	8.74041e-11
Rack1	2.3844	0.985	0.968	1.91652e-08
Tpt1	2.3409	1	1	3.56247e-12
Rpl27	2.29017	0.612	0.206	6.41033e-23
Btbd17	2.21241	0.692	0.517	0.0147363
Rpl13a-ps1	2.18167	0.592	0.436	0.00427004
Mrpl52	2.15981	0.891	0.798	2.29406e-05
Rpl19	2.11586	1	0.998	3.0385e-08
Uba52	2.08991	0.612	0.288	9.58929e-15
Rps11	2.08962	1	0.998	0.00361738
Arrdc3	2.05601	0.537	0.357	0.0432219
2010107E04Rik	1.92067	0.97	0.914	2.84561e-09
Ndufa3	1.91629	0.91	0.747	3.62005e-12
Tmem258	1.84252	0.886	0.766	0.000332205
Sbk1	1.83832	0.627	0.466	0.0146276
Cops9	1.77761	0.856	0.77	0.000558168
Ccni	1.74934	0.751	0.603	0.00350772
Rps12-ps3	1.73138	0.582	0.218	1.17149e-18
Npc2	1.70563	0.95	0.886	0.00348413
Uqcrh	1.64465	0.98	0.968	0.00425892
Rpl15	1.62677	1	1	0.000105
Sh3bgrl	1.58529	0.891	0.773	7.67828e-05
Nhlh1	1.54557	0.299	0.109	2.12659e-05
Crmp1	1.51629	0.677	0.531	0.00117554
Rpl24	1.44739	1	1	8.6103e-05
Cox17	1.43628	0.612	0.429	0.00310916
Dlgap4	1.41322	0.612	0.425	0.00127286
Scd2	1.37062	0.662	0.441	0.000164265
Ywhaz	1.36189	0.801	0.603	0.000895871
Rpl9-ps6	1.35116	0.866	0.715	4.15346e-12
Rnf10	1.34502	0.731	0.578	0.00941873
Pam	1.33002	0.343	0.179	0.0476989
Bola2	1.31808	0.826	0.673	0.00127988
Gm2000	1.29419	0.453	0.158	4.89429e-12
Use1	1.27736	0.706	0.49	0.00233623
Rab26os	1.24455	0.378	0.172	2.79773e-05
Snhg6	1.18202	0.652	0.469	0.010907
Gm8186	1.1627	0.652	0.392	3.46571e-08
Srebf2	1.12226	0.637	0.397	4.46278e-06
Rpl7a-ps5	1.11218	0.677	0.439	2.93948e-07
Gabarapl1	1.10399	0.458	0.278	0.0165482
Brk1	1.05015	0.881	0.752	0.0251527
Pet100	1.01847	0.537	0.323	0.000159062
Sec61g	0.9866	0.96	0.947	7.81899e-05
Zmynd8	0.955815	0.478	0.288	0.00100545
Rtl8a	0.949874	0.607	0.404	0.00243285
Smoc1	0.949142	0.234	0.074	9.13687e-05
Rps12	0.927645	0.368	0.109	4.49925e-11
Ensa	0.924017	0.517	0.316	0.00296995
Nptn	0.888295	0.338	0.088	6.22552e-11
mt-Nd2	0.877213	0.98	0.954	1.98984e-07
Arpc4	0.85583	0.697	0.517	0.0326108
Rpl17	0.849597	1	1	1.08514e-06
Map1lc3b	0.830562	0.955	0.93	0.00521378
Cd164	0.827816	0.642	0.413	9.06127e-05
Dpysl5	0.816768	0.338	0.169	0.0167151
Coro2b	0.754215	0.478	0.29	0.0178304
Eif4b	0.706147	0.687	0.51	0.0066085
Phf6	0.697499	0.423	0.218	0.000445898
Atp13a2	0.642012	0.363	0.179	0.00426201
Vtn	0.637041	0.313	0.107	1.35315e-06
Igsf8	0.604699	0.96	0.893	2.98193e-05
Lrrn1	0.597813	0.294	0.132	0.00628134
Eif4a2	0.554856	0.955	0.9	0.0126446
Sesn1	0.550604	0.323	0.125	4.97719e-05
Atf6b	0.54008	0.537	0.35	0.0356449
Nudcd3	0.532327	0.458	0.26	0.00566462
Epb41l4aos	0.516834	0.343	0.174	0.0152367
Nrxn2	0.506344	0.453	0.258	0.0274014
Ftl1-ps1	0.501978	0.294	0.09	6.14959e-07
Serinc3	0.478974	0.229	0.058	2.69803e-06
Pef1	0.452915	0.383	0.209	0.0485013
Cxcr4	0.404893	0.154	0.032	0.000440104
Vmn1r13	0.365607	0.174	0.051	0.00681683
Gm9493	0.339176	0.771	0.557	4.47573e-06
Gm10269	0.318916	0.174	0.044	0.000894723
Irgm1	0.303332	0.144	0.039	0.0336214
Anp32e	0.289871	0.697	0.845	0.0313237
Rpl22	0.269323	0.99	0.972	3.07525e-11
Gm12184	0.264677	0.134	0.026	0.00135001
Cenph	-0.273977	0.075	0.241	0.0112643
Rplp0	-0.318108	1	1	2.10529e-05
Igfbpl1	-0.342561	0.905	0.835	0.0362343
Rpl4	-0.545161	0.995	0.998	6.88974e-06
Vrk1	-0.594172	0.219	0.415	0.0241729
Pold3	-0.610635	0.114	0.288	0.0232861
Gm10073	-0.75057	0.154	0.355	0.00153854
Mcm3	-0.998378	0.209	0.418	0.00377189
Marcksl1	-1.1266	1	0.993	0.00517316
Syce2	-1.40402	0.204	0.413	0.00676744
Trim2	-1.53323	0.945	0.803	2.70176e-12
Cenpk	-1.56972	0.129	0.32	0.00305284
Spc24	-1.63126	0.154	0.362	0.000371722
Rpsa	-1.65922	0.995	0.991	1.41605e-07
Kif22	-1.9046	0.085	0.241	0.0231415
Alyref	-1.94969	0.433	0.698	2.86151e-11
Rpl32	-2.12037	1	1	1.19231e-06
Rpa2	-2.17559	0.303	0.51	0.00879936
Rps27a	-2.47835	1	1	5.51504e-08
Cenpm	-2.64105	0.219	0.404	0.0115629
Gmnn	-2.97794	0.109	0.299	0.00123928
Dnajc9	-3.00507	0.507	0.664	0.0156821
Ran	-3.06363	0.985	0.981	0.00375459
Rps3a1	-3.08603	1	1	4.16732e-10
Ppp2ca	-3.23815	0.771	0.886	0.00401468
Ccna2	-3.51166	0.09	0.269	0.00222337
Rpl18	-4.02849	1	0.998	3.55183e-05
Hat1	-4.33792	0.239	0.434	0.0286268
Aurkb	-4.47788	0.06	0.202	0.0294319
Rps7	-4.52938	1	0.998	1.56726e-05
mt-Co1	-4.63906	0.995	1	0.00290116
Tcf4	-5.21814	1	0.993	0.0278758
Top2a	-5.49599	0.149	0.332	0.00576079
Hnrnpa3	-6.52347	0.905	0.937	0.0199173
Ranbp1	-7.23761	0.95	0.956	0.00347953
Rrm2	-7.35625	0.204	0.432	0.00014781
Rps9	-8.27279	1	1	4.74153e-07
Rps6	-8.80616	0.995	1	0.00182836
Rps18	-8.88045	1	0.998	5.67381e-05
Tmsb4x	-10.4339	1	1	0.00343786
Rps14	-11.527	1	1	9.44096e-11
Pclaf	-11.8777	0.289	0.469	0.00570633
Pbk	-13.5105	0.179	0.394	0.000917188
Smc2	-13.91	0.299	0.513	0.000166005
mt-Nd1	-14.6089	1	0.998	0.0083876
Spc25	-15.0575	0.114	0.276	0.0247189
H1fx	-15.775	0.473	0.708	3.30293e-09
Cdk1	-18.4299	0.129	0.302	0.0155063
H2afz	-57.9694	0.975	0.984	0.000368803
